# Deep learning insights into the architecture of the mammalian egg-sperm fusion synapse

**DOI:** 10.1101/2023.07.27.550195

**Authors:** Arne Elofsson, Ling Han, Enrica Bianchi, Gavin J. Wright, Luca Jovine

**Affiliations:** Science for Life Laboratory and Department of Biochemistry and Biophysics, Stockholm University, Box 1031, 171 21 Solna, Sweden; Department of Biosciences and Nutrition, Karolinska Institutet, 141 83 Huddinge, Sweden; Department of Biology, Hull York Medical School, York Biomedical Research Institute, University of York, YO10 5DD York, UK

## Abstract

A crucial event in sexual reproduction is when haploid sperm and egg fuse to form a new diploid organism at fertilization. In mammals, direct interaction between egg JUNO and sperm IZUMO1 mediates gamete membrane adhesion, yet their role in fusion remains enigmatic. We used AlphaFold to predict the structure of other extracellular proteins essential for fertilization to determine if they could form a complex that may mediate fusion. We first identified TMEM81, whose gene is expressed by mouse and human spermatids, as a protein having structural homologies with both IZUMO1 and another sperm molecule essential for gamete fusion, SPACA6. Using a set of proteins known to be important for fertilization and TMEM81, we then systematically searched for predicted binary interactions using an unguided approach and identified a pentameric complex involving sperm IZUMO1, SPACA6, TMEM81 and egg JUNO, CD9. This complex is structurally consistent with both the expected topology on opposing gamete membranes and the location of predicted N-glycans not modeled by AlphaFold-Multimer, suggesting that its components could organize into a synapse-like assembly at the point of fusion. Finally, the structural modeling approach described here could be more generally useful to gain insights into transient protein complexes difficult to detect experimentally.

**Impact statement:** Structural modeling with AlphaFold-Multimer was used to investigate extracellular protein interactions involved in mammalian egg-sperm recognition, suggesting a putative pentameric complex that includes TMEM81, a sperm protein not previously involved in gamete recognition.
