## Supplementary material for "Deep learning insights into the architecture of the mammalian egg-sperm fusion synapse": Table S1. Evaluation metrics for protein complex predictions

id1	id2	<pTM>	<ipTM>	<Ranking Confidence>	<pDockQ>	<PAE>	<pLDDT>
CD81	CD81	0.549379868567726	0.297494576573372	0.347871634972243	0.0205195033515043	16.0470285719972	70.922618699985
CD81	MAIA	0.472911730288541	0.184354165792465	0.24206567869168	0.0104796984535417	27.3698278502832	69.8535625010166
CD81	DCST1	0.476506681962697	0.199990611076355	0.255293825253624	0.0100064410304122	20.6137248462746	51.5645118045648
CD81	DCST2	0.399571863256193	0.248272336125374	0.278532241551538	0.0179526052814109	21.1162385772622	57.2424623342732
CD81	FIMP	0.605182270457375	0.122935872077942	0.219385151753828	0.0104199512142145	21.7931803857866	46.3066968308992
CD81	IZUMO1	0.570388164877032	0.359567883312702	0.401731939625568	0.0383199489720912	15.0949340964214	68.9755895737058
CD81	IZUMO2	0.477004366371412	0.148163929283619	0.213932016701178	0.0118508270106673	22.1126287595021	61.8884962885197
CD81	IZUMO3	0.533112226015541	0.1769813606143	0.248207533694548	0.0116256258266169	22.0847420338435	58.3793167438205
CD81	IZUMO4	0.429223484398651	0.141429561078548	0.198988345742569	0.0113221044242432	23.4667902871297	60.4488821227855
CD81	SOF1	0.58968646245898	0.17392801463604	0.257079704200628	0.0185797035074373	14.0843644392551	57.6988280513347
CD81	SPACA6	0.481683829554563	0.193340816199779	0.251009418870736	0.0162132294869663	18.8762264070057	61.3719785027946
CD81	TMEM81	0.440419690600348	0.117259558737278	0.181891585109892	0.0107099159438607	24.8067591896286	61.76652048379
CD81	TMEM95	0.520249582086622	0.173657230138779	0.242975700528347	0.0140888340205389	21.2459937032904	63.7202699806181
CD9	CD81	0.496166310533946	0.172500433325767	0.237233608767403	0.0126796063747697	21.6916429041757	69.0785542659727
CD9	CD9	0.524835715875745	0.229520189166069	0.288583294508004	0.0149386572342838	18.5384439680676	68.3505302198208
CD9	MAIA	0.478716897407542	0.184140659570694	0.243055907138064	0.0100872046508307	22.9777560029224	60.4192469609733
CD9	DCST1	0.478356250418136	0.198487934172153	0.25446159742135	0.00999142514759622	20.6087568612617	51.8326777918969
CD9	DCST2	0.398363958167324	0.240572342276573	0.272130665454723	0.0118678996846543	22.4038542605377	62.8017933092363
CD9	FIMP	0.596973028762148	0.114783602058887	0.21122148739954	0.0107337146423019	21.7328132330331	49.8388413440632
CD9	IZUMO1	0.611788168591183	0.440557490587235	0.474803626188024	0.0735636137492451	11.245439209833	75.4569442993852
CD9	IZUMO2	0.471337519736003	0.132397074699402	0.200185163706722	0.011572321146491	23.6885838793171	67.663587574442
CD9	IZUMO3	0.506772619829417	0.151065440475941	0.222206876346636	0.0120854838470853	22.6648837482368	63.9723028975795
CD9	IZUMO4	0.429108527328432	0.133961052298546	0.192990547304523	0.0107519923517908	24.7013097250468	61.3594253558646
CD9	SOF1	0.57919019616659	0.150878124237061	0.236540538622966	0.0159648275189508	15.6984273483958	56.9552693822854
CD9	SPACA6	0.467892298101046	0.140420305132866	0.205914703726502	0.0108012997137414	25.9017608718656	66.7952168617539
CD9	TMEM81	0.437331919231921	0.116051423251629	0.180307522447687	0.0108940396594424	24.9515556367216	64.9939570427824
CD9	TMEM95	0.565903825472063	0.301967352628708	0.354754647197379	0.0233276717918228	15.7380162573405	61.5501658673042
JUNO	CD81	0.526611245706061	0.19292228281498	0.259660075393196	0.0127608187221043	19.6283082829248	58.9853231602222
JUNO	CD9	0.517828087596599	0.175510917007923	0.243974351125658	0.017460114799735	22.0941299181245	66.696581828417
JUNO	JUNO	0.535197211186026	0.155868472456932	0.231734220202751	0.0138203530434234	21.0313988976093	67.6038485444704
JUNO	MAIA	0.494266612241902	0.210467792153358	0.267227556171067	0.01363420769314	22.2558913680002	68.6205723732865
JUNO	DCST1	0.475044321518472	0.226718415021896	0.276383596321211	0.0125520114648324	22.3429351607979	61.2945616704366
JUNO	DCST2	0.406883399851741	0.20600173830986	0.246178070618236	0.0104377126168261	24.0917291739196	56.2128676691608
JUNO	FIMP	0.769125072837092	0.240625213384628	0.346325185275121	0.0340604495361444	10.0906722775524	56.6905913349373
JUNO	IZUMO1	0.834556347844899	0.849071223735809	0.846168248557627	0.666623169321829	2.15331314277934	90.0305387674905
JUNO	IZUMO2	0.57597718208241	0.136430937945843	0.224340186773156	0.0121884665329234	22.9542426768049	67.510233484962
JUNO	IZUMO3	0.6023863933093	0.153391771316528	0.243190695715083	0.0131433176821855	21.1539261995673	67.5165888029268
JUNO	IZUMO4	0.711268122473228	0.587624768018723	0.612353438909624	0.0406429879851393	12.8468213944727	68.3332662572821
JUNO	SOF1	0.689226811713485	0.246948100924492	0.335403843082291	0.0186382239506516	13.2594126195239	52.023453409598
JUNO	SPACA6	0.521509213357347	0.211421208381653	0.273438809376792	0.0124127518201191	24.0498862720202	71.33355978722
JUNO	TMEM81	0.593188672296644	0.267317362427711	0.332491624401498	0.10629371546067	19.1229008752335	72.4315588849193
JUNO	TMEM95	0.610244633371966	0.126825663745403	0.223509457670716	0.0112831985400614	24.8263579904149	68.4468708590582
MAIA	MAIA	0.380682123295297	0.131980108618736	0.181720511554048	0.00808435307936426	7.282359400302	20.180421377564
MAIA	DCST1	0.428023186935823	0.239938386678696	0.277555346730121	0.0300354353883184	13.2127881752038	48.4878298701299
MAIA	DCST2	0.346613878380417	0.174274669885635	0.208742511584592	0.00934224294489447	16.5152182183509	39.5648959365079
MAIA	FIMP	0.57444486569654	0.196101673841476	0.271770312212489	0.0113538747360436	22.5698982349016	58.132410543928
MAIA	IZUMO1	0.457431875903412	0.136437563598156	0.200636426059207	0.0104014001492884	20.7681418037937	59.0241140320332
MAIA	IZUMO2	0.507918307937173	0.134415860772133	0.209116350205141	0.00976532250302916	11.2590248012402	34.3488935492275
MAIA	IZUMO3	0.535119361545904	0.249539225101471	0.306655252390358	0.0174094862430597	16.5837107263053	62.982624054594
MAIA	IZUMO4	0.488497832263742	0.167653928399086	0.231822709172017	0.0114945760380756	23.7631082285166	66.4213849015411
MAIA	SOF1	0.560275457101726	0.178063284754753	0.254505719224148	0.0144906726914387	12.2681312198626	40.4669960165127
MAIA	SPACA6	0.483317750636275	0.215710697174072	0.269232107866513	0.0528004236126595	15.3194364591218	53.063602675241
MAIA	TMEM81	0.521005937689217	0.241150107681751	0.297121273683245	0.0174167625904239	20.5331855150023	68.4271110783989
MAIA	TMEM95	0.542975412476902	0.288243147730827	0.339189600680042	0.0213711701376362	16.0504030657089	64.5280829820688
DCST1	DCST1	0.523587698164901	0.42938134431839	0.448222615087692	0.0216336740018888	12.6160926970675	56.523243760676
DCST1	DCST2	0.609261101964593	0.592462725639343	0.595822400904393	0.132268998116876	5.31857775147482	68.2085689165444
DCST1	FIMP	0.533938364118683	0.215847583711147	0.279465739792655	0.0113732799254694	22.5901907557505	47.9887684153209
DCST1	SOF1	0.528313289976222	0.234967735409737	0.293636846323034	0.0155941305196529	15.890764164078	45.0576103194411
DCST2	DCST2	0.406826632047985	0.310355479717255	0.329649710183401	0.0168158518008491	12.6386088189468	45.3818483977502
DCST2	FIMP	0.437570063116725	0.220296806693077	0.263751457977807	0.0111710062981596	19.5944538011971	40.7126992673807
DCST2	SOF1	0.432884248375987	0.23768268764019	0.27672299978735	0.0132085874916197	14.7927970226292	36.5926509656646
FIMP	FIMP	0.210297823915374	0.118935612142086	0.137208054496744	0.0132696287902453	16.5181501532479	38.5714210950657
FIMP	SOF1	0.207778081556217	0.102198428213596	0.12331435888212	0.0110412163418584	16.7612111648182	35.9968650241136
IZUMO1	DCST1	0.490704529276061	0.305677146315575	0.342682622907672	0.0540518086290997	17.1688458502782	68.9648478643846
IZUMO1	DCST2	0.401248171881974	0.179773923158646	0.224068772903311	0.00973996750133713	25.8796385492545	52.0325221132203
IZUMO1	FIMP	0.665820764044571	0.172226010560989	0.270944961257706	0.0125788195944868	19.5666876106344	55.0405746586885
IZUMO1	IZUMO1	0.446960769078834	0.107254523783922	0.175195772842905	0.0112004443234836	26.5647941799715	77.4597368421053
IZUMO1	IZUMO2	0.529118166681848	0.128486491143703	0.208612826251332	0.011020403074752	25.064819753297	67.0859184233621
IZUMO1	IZUMO3	0.61132859136626	0.294714120030403	0.358037014297574	0.0361601609400751	19.5452563019792	67.9310120717423
IZUMO1	IZUMO4	0.502188166616632	0.147857796549797	0.218723870563164	0.0115605476752546	23.7150516567746	66.5933692727527
IZUMO1	SOF1	0.639734044241166	0.238844635486603	0.319022517237515	0.0280709513932147	13.7547547177141	58.4910353056852
IZUMO1	SPACA6	0.689857156067213	0.595362696647644	0.614261588531558	0.212370948519804	7.26707961478725	82.2756955178336
IZUMO1	TMEM81	0.535289225938803	0.433470032215118	0.453833870959855	0.0406347485740177	14.6391680301584	77.0085308007878
IZUMO1	TMEM95	0.576412777017915	0.15063465565443	0.235790279927127	0.0178488438275876	24.598514421962	66.8011857774345
IZUMO2	DCST1	0.489086338850101	0.202413139939308	0.259747779721467	0.0105866008681135	22.7263154890659	51.0598186035385
IZUMO2	DCST2	0.413792809170636	0.233623631596565	0.269657467111379	0.0107997446012825	23.0539167295053	51.3025873800365
IZUMO2	FIMP	0.689610398765379	0.221799210309982	0.315361448001062	0.0207216623503048	12.8303766613648	55.130626971126
IZUMO2	IZUMO2	0.548647351819487	0.235835167169571	0.298397604099554	0.0227304802348061	16.5804124643451	77.2035921856798
IZUMO2	IZUMO3	0.790488022251881	0.678800350725651	0.701137885030897	0.601819514366112	5.90420644027794	87.3279791599603
IZUMO2	IZUMO4	0.48642683254362	0.1448696616292	0.213181095812084	0.0130667013984975	21.9625543259939	64.1004048717315
IZUMO2	SOF1	0.621023414818185	0.240084744691849	0.316272478717116	0.0395470621942152	14.5484010047655	55.8608629015006
IZUMO2	SPACA6	0.533248903447158	0.181569616794586	0.251905474125101	0.0118752536941132	24.0047795491171	64.0854492331796
IZUMO2	TMEM81	0.473647519773404	0.132912708818912	0.201059671009811	0.0119101287406045	22.4104247828734	62.6375905010902
IZUMO2	TMEM95	0.532288195422447	0.120514834821224	0.202869506941469	0.0113156238383876	24.3447597476349	66.4630458383023
IZUMO3	DCST1	0.5123965421871	0.230628986358643	0.286982497524334	0.0132231358176515	21.9076060833455	55.2833012773639
IZUMO3	DCST2	0.42471207969296	0.180215090513229	0.229114488349175	0.0088564597325519	15.6184448651859	31.705841897444
IZUMO3	FIMP	0.698296354266336	0.320142945051193	0.395773626894222	0.0857995705859394	11.7632151680768	65.483759037455
IZUMO3	IZUMO3	0.571222480652199	0.262592084109783	0.324318163418266	0.0200564150822768	17.1059859245719	73.3547548928322
IZUMO3	IZUMO4	0.55566739432316	0.242942111194134	0.305487167819939	0.0301888960015729	20.8411099255556	63.968888374078
IZUMO3	SOF1	0.643305479695914	0.308429310917854	0.375404544673466	0.0627571847943182	9.47738189671394	65.4296475200228
IZUMO3	SPACA6	0.551914036672757	0.19620089173317	0.267343520721087	0.0131850643356676	21.4510875687071	68.4144830372344
IZUMO3	TMEM81	0.469545907862034	0.143087266385555	0.208378994680851	0.0146135825766726	20.8716700480948	67.9703992404065
IZUMO3	TMEM95	0.544245092913771	0.137647629976273	0.218967122563772	0.014644034451286	21.2847538581802	66.9404276685834
IZUMO4	DCST1	0.488318548432136	0.225719660520554	0.27823943810287	0.0114392560569515	22.6987564988614	57.5002547407698
IZUMO4	DCST2	0.403761943475996	0.185955412387848	0.229516718605478	0.00976441087015424	19.9455318336705	44.3733299892456
IZUMO4	FIMP	0.610179309448001	0.186940696239471	0.271588418881177	0.0146969198006578	16.4878823902237	51.8342539922123
IZUMO4	IZUMO4	0.615011082724335	0.48767185240984	0.513139698472739	0.0251079996730158	16.5175017890709	56.9520487985819
IZUMO4	SOF1	0.595784985619367	0.231772966980934	0.304575370708621	0.0174719607143513	13.4353881513295	47.4485191074415
IZUMO4	SPACA6	0.484764910732231	0.151389397382736	0.218064500052635	0.010450721973661	24.464226825585	63.108629555881
IZUMO4	TMEM81	0.453886606264181	0.136309469640255	0.19982489696504	0.010695223191639	24.5826142179965	60.2252894259962
IZUMO4	TMEM95	0.542702404230561	0.207136197984219	0.274249439233487	0.0183137796526988	21.5187106520016	60.3508124516513
SOF1	SOF1	0.246344448659702	0.162248228788376	0.179067472762641	0.0172894743316074	12.9231103105505	43.3682847814122
SPACA6	DCST1	0.474950379558027	0.254326429963112	0.298451219882095	0.0157566750643908	20.2401818382544	58.3977942775724
SPACA6	DCST2	0.388292879212159	0.161814365386963	0.207110068152002	0.00938462886460788	23.3772432286197	45.2612391163252
SPACA6	FIMP	0.660146550635357	0.239195110797882	0.323385398765377	0.0198117863881476	14.0154859866137	57.116508923833
SPACA6	SOF1	0.628692052633238	0.375475367903709	0.426118704849615	0.0424069019737865	10.7314880750398	57.922779838188
SPACA6	SPACA6	0.441425454545802	0.115412935912609	0.180615439639248	0.0108839068873656	24.7949887626076	72.5561035829407
SPACA6	TMEM81	0.5271013655435	0.207853782474995	0.271703299088696	0.037914776653218	21.9997795456464	69.106416007952
SPACA6	TMEM95	0.542033934533682	0.132912680208683	0.214736931073683	0.0113336173525446	25.151567481102	70.056109967389
TMEM81	DCST1	0.483652240235524	0.190058345794678	0.248777124682847	0.00955984433251842	18.4881872788355	38.1987603502396
TMEM81	DCST2	0.407352843297425	0.172116087675095	0.219163438799561	0.00900524151235563	22.3360729814415	37.4757461838878
TMEM81	FIMP	0.588289464833991	0.188374379575253	0.268357396627	0.0184139209968128	14.9591340647259	54.2593939889791
TMEM81	SOF1	0.546386221966598	0.18475993424654	0.257085191790552	0.0190526191272095	13.9023738423477	54.555949830907
TMEM81	TMEM81	0.42602813642092	0.136750266849995	0.19460584076418	0.0118432633534799	22.7188553379734	62.4172971002584
TMEM95	DCST1	0.506778072343891	0.183161283731461	0.247884641453947	0.0101288732412192	17.2323578473451	39.0131374587781
TMEM95	DCST2	0.418704256266505	0.180042328834534	0.227774714320928	0.00919686843116702	21.1874152726386	39.408941597649
TMEM95	FIMP	0.767586537965046	0.762478802204132	0.763500349356315	0.470965723400607	3.46480019708537	85.7504729863787
TMEM95	SOF1	0.519534970038073	0.266535530984402	0.317135418795136	0.0356327813836398	11.4880199795601	57.0614471445677
TMEM95	TMEM81	0.482019251432963	0.164793525338173	0.228238670557131	0.0167953421498991	21.333182668329	65.403472325713
TMEM95	TMEM95	0.464948557848891	0.126315989345312	0.194042503046028	0.0107808614532143	19.7677766230973	52.3312657072128
